# Rice NIN-LIKE PROTEIN 4 is a master regulator of nitrogen use efficiency

**DOI:** 10.1101/2020.01.16.908558

**Authors:** Jie Wu, Zi-Sheng Zhang, Jing-Qiu Xia, Alamin Alfatih, Ying Song, Yi-Jie Huang, Guang-Yu Wan, Liang-Qi Sun, Hui Tang, Yang Liu, Shi-Mei Wang, Qi-Sheng Zhu, Peng Qin, Yu-Ping Wang, Shi-Gui Li, Chuan-Zao Mao, Gui-Quan Zhang, Chengcai Chu, Lin-Hui Yu, Cheng-Bin Xiang

## Abstract

Nitrogen (N) is one of the key essential macronutrients that affects rice growth and yield. Inorganic N fertilizers are excessively used to boost yield and generate serious collateral environmental pollution. Therefore, improving crop N use efficiency (NUE) is highly desirable and has been a major endeavor in crop improvement. However, only a few regulators have been identified that can be used to improve NUE in rice to date. Here we show that the NIN-like protein OsNLP4 significantly improves the rice NUE and yield. Field trials consistently showed that loss-of-*OsNLP4* dramatically reduced yield and NUE compared with wild type under different N regimes. In contrast, the *OsNLP4* overexpression lines remarkably increased yield by 30% and NUE by 47% under moderate N level compared with wild type. Transcriptomic analyses revealed that OsNLP4 orchestrates the expression of a majority of known N uptake, assimilation and signaling genes by directly binding to the nitrate-responsive *cis*-element in their promoters to regulate their expression. Moreover, overexpression of OsNLP4 can recover the phenotype of Arabidopsis *nlp7* mutant and enhance its biomass. Our results demonstrate that OsNLP4 is a master regulator of NUE in rice and sheds light on crop NUE improvement.
