## supplemental table for "Rice NIN-LIKE PROTEIN 4 is a master regulator of nitrogen use efficiency"

### Sheet: Sheet1
Supplementary Information Table S1. The FPKM values of the genes involved in N metabolism
Description	Gene	Gene ID	KO-0.02-1	KO-0.02-2	KO-0.02-3	Average	OX-0.02-1	OX-0.02-2	OX-0.02-3	Average	WT-0.02-1	WT-0.02-2	WT-0.02-3	Average	KO-2-1	KO-2-2	KO-2-3	Average	OX-2-1	OX-2-2	OX-2-3	Average	WT-2-1	WT-2-2	WT-2-3	Average
Nitrogen uptake	OsNRT2.1	Os02g0112100	7.9333	8.36591	6.99899	7.76607	22.0283	24.694	22.7208	23.1477	24.3901	23.7689	18.6861	22.2817	0.386356	0.473789	0.459872	0.440006	3.71167	1.90774	2.48644	2.70195	1.30969	0.81039	0.946094	1.02206
	OsNRT2.2	Os02g0112600	8.26645	7.41206	6.5337	7.40407	14.9739	17.5326	9.83624	14.1142	16.6234	17.8351	12.9426	15.8004	1.24444	1.07672	0.904051	1.07507	4.10796	3.60266	4.21062	3.97375	2.12964	1.7215	1.64766	1.83293
	OsNRT2.3	Os01g0704100	80.4707	62.8781	61.4753	68.2747	221.197	217.684	238.709	225.863	148.695	150.015	108.52	135.743	13.4614	15.6117	19.4676	16.1802	16.7246	17.5296	16.3615	16.8719	16.6256	16.912	15.8525	16.4634
	OsNRT2.4	Os01g0547600	104.679	102.316	107.254	104.75	265.778	249.549	260.79	258.706	184.274	160.518	118.635	154.476	26.5411	30.7351	32.1591	29.8118	67.1325	61.282	62.2556	63.5567	36.5591	41.9081	38.1706	38.8793
	OsNAR2.2	Os04g0480200	55.4407	60.793	56.3001	57.5113	151.694	139.666	143.413	144.924	109.556	90.7171	89.2105	96.4945	24.6074	37.0311	35.9756	32.538	72.9003	65.1415	66.7477	68.2632	40.0329	47.8596	40.6576	42.85
	OsNRT1.1B	Os10g0554200	23.2585	28.7862	19.9632	24.0027	48.9065	46.8713	51.7395	49.1724	37.7119	38.1111	34.5894	36.8041	14.1119	19.1702	24.4331	19.2384	35.2364	36.0902	35.5822	35.6363	28.6258	27.0732	26.5914	27.4301
	OsNPF2.4	Os03g0687000	70.1259	74.8987	78.4214	74.482	144.259	144.757	152.638	147.218	108.283	108.561	107.779	108.208	83.9822	79.7268	69.4121	77.707	81.0295	83.9966	95.9555	86.9939	95.8559	86.8312	85.2467	89.3112
	OsAMT1.1	Os04g0509600	389.98	410.118	439.107	413.068	203.124	205.578	204.175	204.292	269.474	292.87	289.808	284.051	309.147	323.473	377.949	336.856	232.73	316.269	223.815	257.605	288.827	316.943	298.24	301.337
	OsAMT1.2	Os02g0620600	90.289	89.102	85.436	88.2757	201.293	196.816	154.003	184.037	139.871	127.649	100.231	122.584	77.6233	80.906	76.6288	78.386	55.3684	41.0584	33.5078	43.3115	34.6574	50.9058	38.8043	41.4558
Nitrogen assimilation	OsNIA3	Os02g0770800	10.4088	11.4736	14.9125	12.265	195.006	210.627	174.093	193.242	109.855	113.205	85.3	102.787	13.2923	15.2963	26.4148	18.3345	62.2239	77.9465	68.6871	69.6192	17.469	30.469	29.3181	25.752
	OsNIR1	Os01g0357100	1410.62	1110.45	955.938	1159	235.402	278.371	184.795	232.856	822.991	487.662	325.131	545.261	493.777	482.275	521.09	499.047	594.917	630.915	547.163	590.999	664.426	771.826	707.367	714.54
	OsNIR2	Os02g0765900	2.27519	2.10226	2.90809	2.42852	10.6989	8.45612	7.31162	8.82222	6.65619	4.82373	3.15084	4.87692	1.70582	1.2801	1.42995	1.47196	8.26432	12.091	9.37991	9.91175	3.01756	3.77406	3.56181	3.45114
	OsNIR3	Os02g0765925	22.8094	25.9237	23.8601	24.1977	93.1318	101.209	96.9248	97.0885	50.2206	45.072	47.6403	47.6443	15.9238	16.0429	15.3855	15.7841	106.115	114.975	102.739	107.943	30.4395	32.5099	36.1967	33.0487
	OsGS1.2	Os03g0223400	134.619	110.362	98.601	114.527	339.832	371.5	293.731	335.021	225.169	219.793	173.03	205.997	701.993	609.498	591.543	634.345	183.788	201.529	177.289	187.535	470.586	230.032	176.004	292.207
	OsGS2	Os04g0659100	312.498	316.09	327.402	318.663	280.175	297.659	314.722	297.519	305.05	303.055	307.875	305.327	309.93	290.405	303.043	301.126	602.579	620.6	616.487	613.222	406.584	374.397	378.276	386.419
	OsFd-GOGAT	Os07g0658400	162.598	158.81	163.547	161.652	181.025	189.813	191.758	187.532	159.349	172.122	180.789	170.753	163.086	110.035	133.174	135.432	385.009	421.886	357.197	388.031	216.932	250.191	204.863	223.995
	OsNADH-GOGAT2	Os05g0555600	0.732356	0.565818	0.575449	0.624541	2.0391	1.34333	2.1583	1.84691	1.00971	1.1999	1.17219	1.12727	3.79936	4.83904	3.10427	3.91422	2.21839	2.75921	2.49868	2.49209	3.1247	2.65288	2.9766	2.91806
	OsAS1	Os03g0291500	12.4636	15.9127	8.1911	12.1891	40.0972	46.618	39.9986	42.2379	33.985	36.0453	34.4133	34.8145	214.244	205.201	234.669	218.038	251.345	291.64	249.062	264.016	226.46	239.952	219.519	228.644
	OsFNR	Os03g0784700	40.4176	43.4076	43.094	42.3064	116.063	127.002	119.858	120.974	84.4043	96.867	90.3725	90.5479	34.562	29.8656	29.7597	31.3958	81.4716	83.2273	87.9106	84.2032	41.9692	47.435	50.2155	46.5399
Nitrogen signaling	OsNLP2	Os02g0136000	0.0679931	0.228267	0.18933	0.161863	0.210503	0.100426	0.193169	0.168033	0.212884	0.138728	0.118562	0.156725	1.14148	1.3505	0.941566	1.14451	6.3672	7.30554	6.32951	6.66742	2.79768	4.40594	2.75958	3.32107
	OsNLP4	Os09g0549450	19.2763	17.8762	18.3686	18.507	85.3272	91.7793	82.5918	86.5661	17.9626	21.1518	20.0133	19.7092	6.61722	5.27646	5.90186	5.93185	58.0131	54.5286	60.7771	57.7729	4.08804	6.0346	5.5242	5.21561
	OsGRF4	Os02g0701300	1.07589	0.9861	2.08685	1.38295	4.00265	3.40029	4.56017	3.9877	2.37899	2.58431	3.54686	2.83672	3.76478	4.9062	5.25523	4.64207	2.19549	2.21144	1.66768	2.02487	1.60547	2.38889	2.42111	2.13849
	OsNIGT1	Os02g0325600	0.382861	0.330255	0.354774	0.355963	0.0849828	0.281378	0.183235	0.183199	0.0450552	0.198444	0.313981	0.185827	4.9392	4.96288	4.29971	4.73393	9.90914	9.68526	8.79619	9.46353	8.55534	8.89944	8.84149	8.76542
	OsENOD93	Os06g0142400	0.694466	2.23486	1.93059	1.61997	2.51766	2.70098	3.21137	2.81	1.77908	2.36647	2.61538	2.25364	1.67014	1.39352	1.75392	1.60586	26.9029	31.8094	36.6235	31.7786	23.3587	34.492	36.4477	31.4328
	OsENOD93a	Os06g0142200	11.0219	10.4317	14.6865	12.0467	8.52624	7.14666	18.3965	11.3565	8.64349	16.5176	7.90197	11.021	17.4396	20.6632	25.795	21.2993	83.2159	81.9915	85.5808	83.5961	43.4939	64.7175	80.3037	62.8384
	OsNOD	Os04g0422300	18.0907	20.028	19.1128	19.0772	1.80489	1.33618	1.07486	1.40531	1.40745	1.73505	1.66371	1.60207	14.7434	14.7619	11.3307	13.612	1.14364	1.15077	1.03383	1.10941	1.96988	1.23114	1.09043	1.43048
