## supplemental table for "Rice NIN-LIKE PROTEIN 4 is a master regulator of nitrogen use efficiency"

### Sheet: Sheet1
Supplementary Information Table S2. The FPKM values of the genes involved in C metabolism
Gene ID	Description	KO-0.02-1	KO-0.02-2	KO-0.02-3	KO-0.02/WT-0.02	WT-0.02-1	WT-0.02-2	WT-0.02-3	OX-0.02/WT-0.02	OX-0.02-1	OX-0.02-2	OX-0.02-3		KO-2-1	KO-2-2	KO-2-3	KO-2/WT-2	WT-2-1	WT-2-2	WT-2-3	OX-2/WT-2	OX-2-1	OX-2-2	OX-2-3
Os01g0311800	Pectinesterase, putative	4.60354	5.10588	4.19355		3.84336	4.78939	4.71241		3.17741	3.35469	3.13238		4.78124	5.77378	4.68448	Down	10.3724	12.0429	10.0074		15.1216	17.24	17.9764
Os02g0106100	Vacuolar acid invertase gene	5.49109	6.06114	5.55903		5.56366	4.84916	4.82036		4.63173	3.32981	3.6185		3.73701	3.62523	2.7896	Down	9.0358	7.2249	8.75441	Up	14.481	14.5627	16.6185
Os02g0152400	Small subunit of Rubisco	33.7475	37.4332	35.0712		38.2127	38.0068	37.6006		41.2645	40.6942	36.4894		26.3737	22.5741	22.5817	Down	60.2636	52.07	60.8361	Up	80.4826	89.0629	84.6993
Os03g0183600	Aminotransferase	1.40743	1.26648	1.45714		2.20365	1.76069	1.34311		1.43876	1.32125	1.1528		2.09936	2.56463	2.91293	Up	0.964264	0.936552	0.885187		0.844563	0.843538	0.760867
Os03g0340500	Rice sucrose synthase	3.41411	3.7046	2.69183		5.27361	3.88172	5.04561		3.14641	3.51842	4.19432		6.53297	4.19204	6.85077	Down	11.9949	15.9425	12.6944		13.0525	12.0828	12.7399
Os03g0412800	Glucose-6-phosphate 1-dehydrogenase	2.27036	2.08292	1.9652	Down	4.39687	3.90562	3.99939		5.24951	4.9098	5.38728		10.7316	10.718	10.007		10.2888	9.48299	9.82498		9.58919	9.63474	9.76191
Os03g0432100	Pyruvate orthophosphate dikinase	1.49692	1.1382	1.66599		1.49548	1.10937	1.78789		1.90389	1.65428	1.88087		2.43114	2.11181	1.69457	Down	11.2221	14.185	12.2976		16.4026	13.8917	16.5025
Os04g0486950	Malate synthase	40.3099	42.7019	39.6982		35.4361	40.7816	39.5634		39.3913	39.9628	39.3292		39.8082	39.5163	41.3723	Down	81.7421	76.3947	69.864	Up	112.306	121.527	124.372
Os04g0581600	UDP-glucose/GDP-mannose dehydrogenase	3.02436	2.39739	2.17241	Down	7.83052	6.4028	5.53015		7.88211	8.20659	8.13624		1.73445	2.08941	2.5196		1.43345	1.63927	1.38356		1.50124	1.92849	1.74634
Os05g0469600	Pyruvate decarboxylase gene	0.331175	0.153275	0.454883		0.324036	0.41567	0.400007		0.460332	0.590734	0.530228		0.17922	0.09253	0.146885	Down	4.65114	4.72333	3.71982	Up	6.07311	7.1289	6.42175
Os05g0469800	Thiamine pyrophosphate enzyme	1.75255	1.47699	1.55892		2.31525	2.00129	1.69001		2.3612	2.73319	2.54409		0.308074	0.491595	0.468476	Down	1.87693	1.41704	1.92228		1.79597	1.25429	1.60002
Os06g0104900	Actate/malate dehydrogenase, putative	0.57447	0.421124	0.858446		0.636833	0.722964	0.636869		0.921943	0.918784	1.02943		1.41525	1.57376	2.17245	Down	31.4085	43.2016	40.281		47.6702	34.3787	55.2003
Os06g0486800	Erythronate-4-phosphate dehydrogenase	31.7636	32.9157	33.5231		29.3061	29.0626	33.962		34.7037	32.1481	31.1957		36.6277	34.6107	33.3579	Down	70.7396	69.0265	70.3823	Up	94.1589	92.1753	90.9239
Os07g0446800	Hexokinase	3.0547	3.65186	3.61185	Up	0.320475	0.371814	0.288611		0.422274	0.462179	0.393671		8.36738	8.87402	6.36179	Up	0.462318	0.590893	0.617301		0.395818	0.401239	0.424695
Os07g0529000	Isocitrate lyase, putative	29.158	27.9881	20.6199		30.2543	28.5657	23.6333		28.9599	24.6816	21.6728		19.4684	23.1493	20.9306	Down	81.584	70.174	66.2248	Up	119.166	112.051	105.644
Os07g0607400	Pectinesterase, putative	0.82597	1.23883	1.11261	Down	2.15166	2.45437	2.87786	Up	4.60946	4.80599	5.9146		4.1408	3.55897	3.55103	Down	7.51465	7.9354	10.866		7.94039	9.51725	8.48729
Os08g0450100	Pectinesterase, putative	0.495594	0.466353	0.456288		0.695283	0.847806	0.673669	Up	1.7338	1.94876	1.54377		0.165296	0.226505	0.192151	Down	1.45474	1.38677	0.917758		1.40926	1.82243	2.33525
Os09g0491100	Os9bglu30 - beta-glucosidase	2.27742	2.40295	2.51252		1.98215	2.50912	2.31654		2.28587	3.59186	2.99876		4.30123	3.43589	3.94163	Down	14.4754	10.5026	13.2808		19.7878	17.0903	17.038
Os10g0204400	Phosphoenolpyruvate carboxykinase, putative	0.860928	0.863061	0.662691	Down	1.41982	1.73457	1.64525		1.943	1.85941	1.77087		1.6153	1.08445	1.20286	Down	10.72	13.1946	12.3859		16.1997	17.2428	20.6183
Os11g0210300	Alcohol dehydrogenase	42.8979	43.9063	49.5266		48.7522	48.173	48.6568		50.9457	53.6315	47.1274		45.2928	41.4296	50.5804	Down	95.2181	106.924	94.1268		115.565	104.751	106.995
Os12g0135051	Pentatricopeptide, putative	0.326734	0.238257	0.247976		0.389504	0.381747	0.462476		0.363262	0.395304	0.420143		1.49057	1.61573	1.79233	Up	0.375105	0.431215	0.453066		0.394691	0.516648	0.516956
Os12g0274700	Small subunit of Rubisco	530.418	593.299	554.346		541.351	536.042	587.984		617.857	621.873	639.964		2263.02	1998.31	1986.77	Up	1092.66	931.395	924.803		1082.07	1032.91	816.542
Os12g0291100	Small subunit of Rubisco	2727.32	3049.16	2708.85		2561.02	2273.66	2399.52		3019.21	2588.64	3905.12		7030.66	6267.59	6099.89	Up	3245.39	3308.5	2775.1		3116.11	3140.77	2432.65
Os12g0291400	Small subunit of Rubisco	382.381	342.247	320.57		336.904	331.581	351.388		343.86	319.561	394.463		647.822	629.253	624.322	Up	288.341	238.532	244.438		239.979	279.331	224.872
Os12g0292400	Small subunit of Rubisco	122.359	128.35	119.266		99.3206	98.2394	108.469		138.13	130.199	161.671		304.786	305.47	311.855	Down	521.984	590.848	584.167		632.123	626.424	661.594
