## supplemental table for "Rice NIN-LIKE PROTEIN 4 is a master regulator of nitrogen use efficiency"

### Sheet: Sheet1
Supplementary Information Table S3. The NREs found in the promoter of nitrogen-related genes
	Gene	Gene ID	NRE Sequence
1	OsNRT2.1	Os02g02170	NREOsNRT2.1-1: cgTGAtCCCaactcccAAGccacc	NREOsNRT2.1-2: TGAtCCttggaggattccAtGgGa
2	OsNRT2.2	Os02g02190	NREOsNRT2.2-1:TGgCCCttcagttgaactAGAGca	NREOsNRT2.2-2:atTGACaCttttaaaaaAAGAGag
3	OsNRT2.3	Os01g50820	NREOsNRT2.3-1: TGACCCtactgcgccgccAAGtca	NREOsNRT2.3-2: aTGAgCCatccctcatacAAGgGa
4	OsNRT2.4	Os01g36720	NREOsNRT2.4-1: cgagCCCtatgtaaaAAaAGgaca	NREOsNRT2.4-2: cgagCCCttgcaaaggttActAGgg
5	OsNRT1.1B	Os10g40600	NREOsNRT1.1B-1: cTtACCttgaagggggtAAGAGa	NREOsNRT1.1B-2: tTGctCCtttgaatcaAAGAG
6	OsNIA1	Os08g36480	NREOsNIA1-1: TGACgtggcaaaaaaaAAGAG	NREOsNIA1-2: TGgCCttgaattcttgAAGAGc
7	OsNIA3	Os02g53130	NREOsNIA3-1: TaACCCcagctttaggtgcAAGAaa
8	OsAMT1.1	Os04g43070	NREOsAMT1.1-1: tTGAgCCtgattaaacaAAGtct	NREOsAMT1.1-2:cTGACCttgctgtggcgAActGg
9	OsGRF4	Os02g47280	NREOsGRF4-1: atctTGAaggaaaataaaAAGAG	NREOsGRF4-2: tTGACCtacggttgcAtGtcttcg
The upper case indicates the conserved nucleotides in NRE motif
