## supplemental table for "Rice NIN-LIKE PROTEIN 4 is a master regulator of nitrogen use efficiency"

### Sheet: Sheet1
Supplementary Information Table S4. Primers used for PCR
OsNLP4 qRT-PCR LP	AGTCGCCATTCTGACGAGAACT
OsNLP4 qRT-PCR RP	TGGGTACTCCAGTTTAGTGGAG
OsNLP4 promoter LP	TGATCAAATACCAAGCAGTGCT
OsNLP4 promoter RP	GCAGGTAAGGTTTCCTTCAGA
OsNLP4 attb LP	GGGGACAAGTTTGTACAAAAAAGCAGGCT ATGGAAGAGGGAGACCCCCA
OsNLP4 attb RP	GGGGACCACTTTGTACAAGAAAGCTGGGT TTACTTGTACAGCTCGTCCATG
OsActin1 LP	TCTGGCATCATACCTTCTACA
OsActin1 RP	GGATGGCTGGAAGAGGAC
OsActin1 qRT-PCR LP	TGGCATCTCTCAGCACATTCC
OsActin1 qRT-PCR RP	TGCACAATGGATGGGTCAGA
OsNRT2.1 qRT-PCR LP	ACGGCACAAAGTACAAGACG
OsNRT2.1 qRT-PCR RP	CCACTGCGGGAAGTAGATG
OsNRT2.2 qRT-PCR LP	TGGAACATTTGGATCCTCC
OsNRT2.2 qRT-PCR RP	CCATGACGACATACTCTAG
OsNRT2.3 qRT-PCR LP	CGCTGCTGCCGCTCATCCG
OsNRT2.3 qRT-PCR RP	CCGTGCCCATGGCCAGAC
OsNRT2.4 qRT-PCR LP	TTCGTCGCGCTCCGGTTCG
OsNRT2.4 qRT-PCR RP	CGCACGGGAGTAGGTAGGTG
OsNRT1.1B qRT-PCR LP	GGCAGGCTCGACTACTTCTA
OsNRT1.1B qRT-PCR RP	AGGCGCTTCTCCTTGTAGAC
OsNIA1 qRT-PCR LP	CCAATTCTTTCATCGTGTTCT
OsNIA1 qRT-PCR RP	CATGCAGCATTTCGTTTCT
OsNIA3 qRT-PCR LP	GCTCAAGCGCATCATCGTCG
OsNIA3 qRT-PCR RP	GTAGGCGTATCCCTTCATCGTA
OsNIR1 qRT-PCR LP	CTGCCTCACCAAGGACAG
OsNIR1 qRT-PCR RP	TTCCTACTCCTCGTCCTCCT
OsAMT1.1 qRT-PCR LP	GGTTTCTCTCCCTCTCCGAT
OsAMT1.1 qRT-PCR RP	CCACCTTCACACCACACATT
OsGS1.2 qRT-PCR LP	TGATGTGCGACTGCTACACG
OsGS1.2 qRT-PCR RP	TACCATGGCACCTCAGCAAC
OsFd-GOGAT qRT-PCR LP	TGGTCTCCGCCCAGCAC
OsFd-GOGAT qRT-PCR RP	CAGTTTGTAGGTCAACCGTTATCAT
OsGRF4 qRT-PCR LP	ATGACCGCGAGGTGGCCGC
OsGRF4 qRT-PCR RP	CGAAGTACGGACCATATCCAAG
CHIP OsNRT2.1 LP1	GCGTGCCAATTCCCGCGC
CHIP OsNRT2.1 RP1	GGCAACTACTAGCTGCTGCT
CHIP OsNRT2.1 LP2	GCTGAGGAACAACAGATGAAC
CHIP OsNRT2.1 RP2	ATATAAGAGGAAGTCATGTGAGA
CHIP OsNRT2.1 Control LP	CTAAACCGAATCCAAAGGCTAA
CHIP OsNRT2.1 Control RP	CAGATCGAGCAGCCACTGG
CHIP OsNRT2.2 LP1	GCTTCGGTTGAAGTTTGTTAGT
CHIP OsNRT2.2 RP1	CATGTCCAGCTAGATTCAACG
CHIP OsNRT2.2 LP2	CATGAGGTATCGGTACCTCG
CHIP OsNRT2.2 RP2	AGTCAAACTTCATTATGGCATCT
CHIP OsNRT2.2 Control LP	AATGGGTGCATTATTGGTCTGA
CHIP OsNRT2.2 Control RP	GAGGTTATCTCCTTTATCAATTC
CHIP OsNRT2.3 LP1	TATTCGTGTGTGCCGAGGAG
CHIP OsNRT2.3 RP1	GCCGTCTCCGCGCTCGC
CHIP OsNRT2.3 LP2	GCACAATCTCCTAGATGCCAT
CHIP OsNRT2.3 RP2	TCTCATCCAATCAACCTCACTC
CHIP OsNRT2.3 Control LP	CCATCCCACCTACTCTCAAC
CHIP OsNRT2.3 Control RP	TGCCTACTTCCTCCATCCCA
CHIP OsNRT2.4 LP1	AGTCGTGTCCATTATGGGCG
CHIP OsNRT2.4 RP1	GCTCAACCCGAGAGCACGA
CHIP OsNRT2.4 LP2	GGCCGATGAGTATCATAACCT
CHIP OsNRT2.4 RP2	AAGTCCTTGGGTACTACTTTCT
CHIP OsNRT2.4 Control LP	GTCTATCTCTCTTATCCGATTC
CHIP OsNRT2.4 Control RP	CCTTAGCCGATTTGGACTGC
CHIP OsNRT1.1B LP1	AATTCCTATCCTTTCAAATCTAATT
CHIP OsNRT1.1B RP1	CACATTGTATGAGGACTAATGG
CHIP OsNRT1.1B LP2	CATCTGCATGTCCATTTCTACA
CHIP OsNRT1.1B RP2	AGAGACTGTGTGGAGCCATG
CHIP OsNRT1.1B Control LP	AGTGGTACTACGACGAGTGTA
CHIP OsNRT1.1B Control RP	GTTGAAATTGAAATGATATGATGG
CHIP OsNIA1 LP1	CACCAGAGCCACCTTGCCA
CHIP OsNIA1 RP1	GGCAAGCAAGGCAGGCAGG
CHIP OsNIA1 LP2	AGATTCACACTACTATTATACCAA
CHIP OsNIA1 RP2	TGGCAAGGTGGCTCTGGTG
CHIP OsNIA1 Control LP	GAAGACAATGGAACGAGTGGT
CHIP OsNIA1 Control RP	CAAATTGTGTACCCAGTCAATC
CHIP OsNIA3 LP1	AACACAGGCTGATGGATTAGTT
CHIP OsNIA3 RP1	CAGGCAAGCTGCATTCGGG
CHIP OsNIA3 Control LP	GAACTCTATACTCTACTTCTAATA
CHIP OsNIA3 Control RP	GAGTCTAGAGTCTATACAGGAA
CHIP OsAMT1.1 LP1	CATCCTTGCTGATGGCGATTT
CHIP OsAMT1.1 RP1	TGTGGAGACCCGACGCAGT
CHIP OsAMT1.1 LP2	CCAGAAGAGATGTTACTGTTGA
CHIP OsAMT1.1 RP2	CATCGAAGAGGACTTTGGTGT
CHIP OsAMT1.1 Control LP	ACACCAAAGTCCTCTTCGATG
CHIP OsAMT1.1 Control RP	CGCACAGATTGACAAACAGTTT
CHIP OsGRF4 LP1	TTAGTCTGCTGCTCCAACATC
CHIP OsGRF4 RP1	TTCAATTTCAACCAAACTTCTAATT
CHIP OsGRF4 LP2	AAGCTGTAAGTTTGAAGGAAAAG
CHIP OsGRF4 RP2	CGATGGCAACAGTGCATGAG
CHIP OsGRF4 Control LP	GCGGCGTGGTACGAGCAG
CHIP OsGRF4 Control RP	TATCCATCTATCCATCCATTCC
AtNRT1.1 qRT-PCR LP	GCACATTGGCATTAGGCTTT
AtNRT1.1 qRT-PCR RP	CTCAATCCCCACCTCAGCTA
AtNRT2.1 qRT-PCR LP	AACAAGGGCTAACGTGGATG
AtNRT2.1 qRT-PCR RP	CTGCTTCTCCTGCTCATTCC
AtNIA1 qRT-PCR LP	TTCCACTCCATTACGTCCGCAA
AtNIA1 qRT-PCR RP	CGGGAAGATCCTCCGCTCCT
AtNIA2 qRT-PCR LP	AGGATCCAGAGGATGAGACTGAAA
AtNIA2 qRT-PCR RP	CCTTAGCTGATTCCACTACGTACCA
AtGS2 qRT-PCR LP	CACCAAACCTTACTCTCTGACA
AtGS2 qRT-PCR RP	CACTATCTTCACCAGGTGCTTG
AtNIR1 qRT-PCR LP	CCGGTAGCCAGTTCTGCG
AtNIR1 qRT-PCR RP	CCTATTCGTCCCCCGACGT
AtLDB37 qRT-PCR LP	TGCTTTGTTTCAGTCGTGCT
AtLDB37 qRT-PCR RP	TGCTCCGTTAACTGGATTGACA
AtLDB38 qRT-PCR LP	TGCCCTGCTTTGTTTCAGTCTT
AtLDB38 qRT-PCR RP	CGTTCACCGGATTCACAGTTCT
AtLDB39 qRT-PCR LP	GAACTCCAACGTCCTGCTTTGT
AtLDB39 qRT-PCR RP	ATACCAACCGCTCCGTTAACC
AtANR1 qRT-PCR LP	TTGGCAAAGAGAGGTTGCAAG
AtANR1 qRT-PCR RP	TCTCCCACTAGTTTCCTGTGGC
AtAFB3 qRT-PCR LP	TTCTTGCTGACGTGGGTAGGTAC
AtAFB3 qRT-PCR RP	CTTCTCTCTTTCATCTTCTTCATTC
AtNLA qRT-PCR LP	GAGCGACTCTGTTTTGTTGATC
AtNLA qRT-PCR RP	CATGTACTCTTCATACTTCTTACA
AtUBQ5 qRT-PCR LP	AGAAGATCAAGCACAAGCAT
AtUBQ5 qRT-PCR RP	AGAAGATCAAGCACAAGCAT
